# Morphological profiling reveals neuroprotection via mitochondrial uncoupling in human dopaminergic neurons

**DOI:** 10.1101/2024.09.19.613945

**Authors:** Vyron Gorgogietas, Amélie Weiss, Loïc Cousin, David Hoffmann, Karen Schmitt, Arnaud Ogier, Peter A. Barbuti, Bruno F.R. Santos, Ibrahim Boussaad, Annika Wittich, Andrea Zaliani, Ole Pless, Rejko Krüger, Peter Sommer, Johannes H. Wilbertz

**Affiliations:** Luxembourg Centre for Systems Biomedicine (LCSB), Esch-sur-Alzette, Luxembourg; Ksilink, Strasbourg, France; Department of Neurology, Columbia University Irving Medical Center, New York, NY 10032, USA; Disease Modelling and Screening Platform, Esch-sur-Alzette, Luxembourg; Fraunhofer Institute for Translational Medicine and Pharmacology ITMP, ScreeningPort, Hamburg, Germany; Centre Hospitalier de Luxembourg (CHL), Luxembourg, Luxembourg; Transversal Translational Medicine, Luxembourg Institute of Health (LIH), Strassen, Luxembourg; Parkinson’s Research Clinic, Centre Hospitalier de Luxembourg (CHL), Luxembourg, Luxembourg

## Abstract

Parkinson’s disease (PD) involves multiple pathological processes in midbrain dopaminergic (mDA) neurons, including protein degradation defects, vesicular trafficking disruption, endolysosomal dysfunction, mitochondrial issues, and oxidative stress. Current PD models often lack complexity and focus on single phenotypes. We used patient-derived SNCA triplication (SNCA-4x) and isogenic control (SNCA-corr) mDA neurons, applying high-content imaging-based morphological profiling to identify and rescue multiple phenotypes. Screening 1,020 compounds, we identified top-scoring compounds that restored healthy profiles in SNCA-4x neurons, increasing Tyrosine hydroxylase (TH) and decreasing α-synuclein (αSyn) levels. Several hits were linked to mitochondrial biology. Tyrphostin A9, a mitochondrial uncoupler, and several of its structural analogues decreased ROS levels, normalized mitochondrial membrane potential, and increased respiration. Western blotting confirmed that Tyrphostin A9 reduces αSyn levels. Our study highlights the neuroprotective potential of mild mitochondrial uncoupling in mDA neurons.
