## Supplemental Table 2 for "Morphological profiling reveals neuroprotection via mitochondrial uncoupling in human dopaminergic neurons"

Cell lines
Genotype	hPSCreg name (name in study)	Donor source	Provider	Reprogramming method
SNCA triplication	EDi001-A (AST23)	Female, dermal fibroblasts	Distributor: EBiSC; Generator: University of Edinburgh	Integrating Retro virus
Corrected SNCA triplication in EDi001-A	EDi001-A-5 (AST23-2KO-8B)	Female, dermal fibroblasts	Distributor: EBiSC; Generator: University of Edinburgh	Integrating Retro virus
Antibodies
Antibody	Assay	Dilution	Distributor
TH	ICC (quality control)	1/5000, 5% BSA + PBS	Millipore, #AB152
FOXA2	ICC (quality control)	1/5000, 5% BSA + PBS	Abcam, #ab60721
MAP2	ICC (quality control)	1/5000, 5% BSA + PBS	Novus, #NB300-213
GFAP	ICC (quality control)	1/500, 5% BSA + PBS	Synaptic Systems, #173011
α-synuclein rabbit	ICC	1/500, 5% FBS + 0.1% Triton X-100 + PBS, overnight, 4°C	Abcam, #138501
TH	ICC	1/1000, 5% FBS + 0.1% Triton X-100 + PBS, overnight, 4°C	Merck, #T2928
MAP2	ICC	1/5000, 5% FBS + 0.1% Triton X-100 + PBS, overnight, 4°C	Novus, #NB300-213
Alexa Fluo 488, Anti-Mouse	ICC	1/1000, 5% FBS + 0.1% Triton X-100 + PBS, 2h, RT	ThermoFisher, #A11001
Alexa Fluor 647 Anti-Chicken	ICC	1/250, 5% FBS + 0.1% Triton X-100 + PBS, 2h, RT	Jackson Immuno Research, #703-605-155
Alexa Fluo 555, Anti-Rabbit	ICC	1/1000, 5% FBS + 0.1% Triton X-100 + PBS, 2h, RT	ThermoFisher, #A21429
Hoechst 33342	ICC	1/1000, 2h, RT	Invitrogen, #H3570
α-synuclein (monomeric)	WB	1/750, 5% BSA + 0.1% Triton X-100 + TBS, overnight, 4oC	BD Bioscience, #610787
α-synuclein (oligomeric)	WB	1/500, 5% BSA + 0.1% Triton X-100 + TBS, overnight, 4oC	Sigma, ABN2265M
Vinculin	WB	1/1000, 5% BSA + 0.1% Triton X-100 + TBS, overnight, 4oC	Cell Signaling, #13901
Secondary Ab (HRP)	WB	1/5000, 5% milk + 0.1% Triton X-100 + TBS, 1h, RT	ThermoFisher, #31430 ,, #A24537
Biochemical assays
Seahorse	Seahorse XFe96 FluxPak (Agilent, #102416-100)	XF Cell Mito Stress Test Kit	Agilent, #103015-100
LDH assay	Plate reader (Cytation 5, Bio-Tek)	LSH Cytotoxicity Assay Kit	Canvax, CA0020
JC1 assay	Plate reader (Cytation 5, Bio-Tek)	JC-1 Dye	ThermoFisher, T3168
ROS assay	Plate reader (Cytation 5, Bio-Tek)	ROS-ID Total ROS/Superoxide detection kit	Enzo Life Sciences, Enz-51010
GSH assay	Plate reader (Cytation 5, Bio-Tek)	Monochlorobimane (MCB)	AAT Bioquest, #76421-73-3
Calcium assay	Plate reader (Cytation 5, Bio-Tek)	Rhod-FF,AM	Invitrogen, R23983
Chemotrypsin-like activity assay	Plate reader (Cytation 5, Bio-Tek)	Suc-Leu-Leu-Val-Tyr-AMC	Enzo Life Sciences, BML-PB02-0005
Caspase-like activity assay	Plate reader (Cytation 5, Bio-Tek)	Z-Leu-Leu-Glu-AMC	Enzo Life Sciences, BML-ZW9345-0005
Total protein quantification	Plate reader (Cytation 5, Bio-Tek)	Pierce BCA Protein detection kit	ThermoFisher, #23227
Microelectrode array
Maestro Pro multiwell MEA	MEA		Axion Biosystems
48-well CytoView MEA plates	MEA		Axion Biosystems, #M768-tMEA-48W
Media
Reagents	Stock	Dilution	Distributor
Basal medium
Neurobasal medium		1	Gibco, #21103-049
GlutaMAX	100x	1:100	Gibco, #35050-038
Pen/Strep	100x	1:100	Gibco, #11548876
B27	50x	1:50	Gibco, #12587-010
Differentiation medium
Basal medium		1
BDNF	10 µg/mL	1:500	Cell Guidance Sys., #GFH1-10
GDNF	10 µg/mL	1:500	Cell Guidance Sys., #GFH2-10
LAAP	221 mM	1:1000	Sigma, #A8960-5G
DAPT	10 mM	1:1000	Tocris, #2634
TGF-β3	1 µg/mL	1:1000	Peprotech, #100-36E
dbcAMP	100 mM	1:200	Enzo, #BML-CN125-0100
DPBS			ThermoFisher, #114190136
