## Supplemental Table 4 for "Morphological profiling reveals neuroprotection via mitochondrial uncoupling in human dopaminergic neurons"

#	Feature name	Location	Feature type
1	Cell_Correlation_MAP2_SNCA	Whole cell	Context
2	Cell_Correlation_TH_SNCA	Whole cell	Context
3	Cell_Correlation_VanSteelselsMeanX_TH_SNCA	Whole cell	Context
4	Cell_Correlation_VanSteelselsMeanY_TH_SNCA	Whole cell	Context
5	Cell_Correlation_VanSteelselsSigmaX_TH_SNCA	Whole cell	Context
6	Cell_Correlation_VanSteelselsSigmaY_TH_SNCA	Whole cell	Context
7	Cell_Intensity_MeanIntensity_MAP2	Whole cell	Intensity
8	Cell_Intensity_MeanIntensity_SNCA	Whole cell	Intensity
9	Cell_Intensity_MeanIntensity_TH	Whole cell	Intensity
10	Cell_Intensity_SumIntensityPerNuclei_SNCA	Whole cell	Intensity
11	Cell_MAP2_SNCA_Intensity_MeanIntensity_SNCA	Whole cell	Intensity
12	Cell_Neurites_BranchingPointsPerNuclei_MAP2	Whole cell	Shape
13	Cell_Neurites_BranchingPointsPerNuclei_TH	Whole cell	Shape
14	Cell_Neurites_Length_MAP2	Whole cell	Shape
15	Cell_Neurites_Length_TH	Whole cell	Shape
16	Cell_Neurites_LengthPerNuclei_MAP2	Whole cell	Shape
17	Cell_Neurites_LengthPerNuclei_TH	Whole cell	Shape
18	Cell_Surface_RatioSurface_TH_SNCA	Whole cell	Shape
19	Cell_Surface_TotalSurface_MAP2	Whole cell	Shape
20	Cell_Surface_TotalSurface_SNCA	Whole cell	Shape
21	Cell_Surface_TotalSurface_SNCA_MAP2	Whole cell	Shape
22	Cell_Surface_TotalSurface_TH	Whole cell	Shape
23	Cell_Surface_TotalSurface_TH_SNCA	Whole cell	Shape
24	Cell_SurfacePerNuclei_MAP2	Whole cell	Shape
25	Cell_SurfacePerNuclei_MAP2_SNCA	Whole cell	Shape
26	Cell_SurfacePerNuclei_SNCA	Whole cell	Shape
27	Cell_SurfacePerNuclei_TH	Whole cell	Shape
28	Cell_SurfacePerNuclei_TH_SNCA	Whole cell	Shape
29	Cell_Texture_SNCA_AngularSecondMoment_000	Whole cell	Texture
30	Cell_Texture_SNCA_AngularSecondMoment_045	Whole cell	Texture
31	Cell_Texture_SNCA_AngularSecondMoment_090	Whole cell	Texture
32	Cell_Texture_SNCA_AngularSecondMoment_135	Whole cell	Texture
33	Cell_Texture_SNCA_Contrast_000	Whole cell	Texture
34	Cell_Texture_SNCA_Contrast_045	Whole cell	Texture
35	Cell_Texture_SNCA_Contrast_090	Whole cell	Texture
36	Cell_Texture_SNCA_Contrast_135	Whole cell	Texture
37	Cell_Texture_SNCA_Correlation_000	Whole cell	Texture
38	Cell_Texture_SNCA_Correlation_045	Whole cell	Texture
39	Cell_Texture_SNCA_Correlation_090	Whole cell	Texture
40	Cell_Texture_SNCA_Correlation_135	Whole cell	Texture
41	Cell_Texture_SNCA_DifferenceEntropy_000	Whole cell	Texture
42	Cell_Texture_SNCA_DifferenceEntropy_045	Whole cell	Texture
43	Cell_Texture_SNCA_DifferenceEntropy_090	Whole cell	Texture
44	Cell_Texture_SNCA_DifferenceEntropy_135	Whole cell	Texture
45	Cell_Texture_SNCA_DifferenceVariance_000	Whole cell	Texture
46	Cell_Texture_SNCA_DifferenceVariance_045	Whole cell	Texture
47	Cell_Texture_SNCA_DifferenceVariance_090	Whole cell	Texture
48	Cell_Texture_SNCA_DifferenceVariance_135	Whole cell	Texture
49	Cell_Texture_SNCA_Entropy_000	Whole cell	Texture
50	Cell_Texture_SNCA_Entropy_045	Whole cell	Texture
51	Cell_Texture_SNCA_Entropy_090	Whole cell	Texture
52	Cell_Texture_SNCA_Entropy_135	Whole cell	Texture
53	Cell_Texture_SNCA_InfoMeasuresOfCorr1_000	Whole cell	Texture
54	Cell_Texture_SNCA_InfoMeasuresOfCorr1_045	Whole cell	Texture
55	Cell_Texture_SNCA_InfoMeasuresOfCorr1_090	Whole cell	Texture
56	Cell_Texture_SNCA_InfoMeasuresOfCorr1_135	Whole cell	Texture
57	Cell_Texture_SNCA_InfoMeasuresOfCorr2_000	Whole cell	Texture
58	Cell_Texture_SNCA_InfoMeasuresOfCorr2_045	Whole cell	Texture
59	Cell_Texture_SNCA_InfoMeasuresOfCorr2_090	Whole cell	Texture
60	Cell_Texture_SNCA_InfoMeasuresOfCorr2_135	Whole cell	Texture
61	Cell_Texture_SNCA_InverseDiffMoment_000	Whole cell	Texture
62	Cell_Texture_SNCA_InverseDiffMoment_045	Whole cell	Texture
63	Cell_Texture_SNCA_InverseDiffMoment_090	Whole cell	Texture
64	Cell_Texture_SNCA_InverseDiffMoment_135	Whole cell	Texture
65	Cell_Texture_SNCA_SumAverage_000	Whole cell	Texture
66	Cell_Texture_SNCA_SumAverage_045	Whole cell	Texture
67	Cell_Texture_SNCA_SumAverage_090	Whole cell	Texture
68	Cell_Texture_SNCA_SumAverage_135	Whole cell	Texture
69	Cell_Texture_SNCA_SumEntropy_000	Whole cell	Texture
70	Cell_Texture_SNCA_SumEntropy_045	Whole cell	Texture
71	Cell_Texture_SNCA_SumEntropy_090	Whole cell	Texture
72	Cell_Texture_SNCA_SumEntropy_135	Whole cell	Texture
73	Cell_Texture_SNCA_SumOfSquares_000	Whole cell	Texture
74	Cell_Texture_SNCA_SumOfSquares_045	Whole cell	Texture
75	Cell_Texture_SNCA_SumOfSquares_090	Whole cell	Texture
76	Cell_Texture_SNCA_SumOfSquares_135	Whole cell	Texture
77	Cell_Texture_SNCA_SumVariance_000	Whole cell	Texture
78	Cell_Texture_SNCA_SumVariance_045	Whole cell	Texture
79	Cell_Texture_SNCA_SumVariance_090	Whole cell	Texture
80	Cell_Texture_SNCA_SumVariance_135	Whole cell	Texture
81	Cell_TH_SNCA_Intensity_MeanIntensity_SNCA	Whole cell	Intensity
82	Cell_TH_SNCA_Intensity_MeanIntensity_TH	Whole cell	Intensity
83	Cell_TH_SNCA_Intensity_SumIntensityPerNuclei_SNCA	Whole cell	Intensity
84	Cytoplasm_Intensity_MeanIntensity_SNCA	Cytoplasm	Intensity
85	Cytoplasm_MAP2_SNCA_Intensity_MeanIntensity_SNCA	Cytoplasm	Intensity
86	Cytoplasm_Surface_TotalSurface SNCA	Cytoplasm	Shape
87	Cytoplasm_Surface_TotalSurface_SNCA	Cytoplasm	Shape
88	Cytoplasm_SurfacePerNuclei_SNCA	Cytoplasm	Shape
89	Cytoplasm_SurfacePerNuclei_TH_SNCA	Cytoplasm	Shape
90	IndividualCell_Intensity_MeanIntensity_SNCA	Whole cell	Intensity
91	IndividualCell_Intensity_RadialProfile_InterceptFit_SNCA	Whole cell	Intensity
92	IndividualCell_Intensity_RadialProfile_Maximum_SNCA	Whole cell	Intensity
93	IndividualCell_Intensity_RadialProfile_MaxSlope_SNCA	Whole cell	Intensity
94	IndividualCell_Intensity_RadialProfile_Mean_SNCA	Whole cell	Intensity
95	IndividualCell_Intensity_RadialProfile_MeanCoeffVar_SNCA	Whole cell	Intensity
96	IndividualCell_Intensity_RadialProfile_MeanGradient_SNCA	Whole cell	Intensity
97	IndividualCell_Intensity_RadialProfile_Median_SNCA	Whole cell	Intensity
98	IndividualCell_Intensity_RadialProfile_Minimum_SNCA	Whole cell	Intensity
99	IndividualCell_Intensity_RadialProfile_Q1_SNCA	Whole cell	Intensity
100	IndividualCell_Intensity_RadialProfile_Q3_SNCA	Whole cell	Intensity
101	IndividualCell_Intensity_RadialProfile_SlopeFit_SNCA	Whole cell	Intensity
102	IndividualCell_Intensity_RadialProfile_Std_SNCA	Whole cell	Intensity
103	IndividualCell_Intensity_RadialProfile_StdCoeffVar_SNCA	Whole cell	Intensity
104	IndividualCell_Intensity_SumIntensity_SNCA	Whole cell	Intensity
105	IndividualCell_Surface_MeanSurface_SNCA	Whole cell	Shape
106	Membrane_Intensity_MeanIntensity_MAP2	Membrane	Intensity
107	Membrane_Intensity_MeanIntensity_SNCA	Membrane	Intensity
108	Membrane_Intensity_MeanIntensity_TH	Membrane	Intensity
109	Membrane_Surface_SurfacePerNuclei_MAP2	Membrane	Shape
110	Membrane_Surface_SurfacePerNuclei_SNCA	Membrane	Shape
111	Membrane_Surface_SurfacePerNuclei_TH	Membrane	Shape
112	Nuclei_Living_Ratio_MAP2	Nuclei	Context
113	Nuclei_Living_Ratio_MAP2_SNCA	Nuclei	Context
114	Nuclei_Living_Ratio_SNCA	Nuclei	Context
115	Nuclei_Living_Ratio_TH	Nuclei	Context
116	Nuclei_Living_Ratio_TH_SNCA	Nuclei	Context
117	Nuclei_Number_Big	Nuclei	Count
118	Nuclei_Number_Dead	Nuclei	Count
119	Nuclei_Number_Living	Nuclei	Count
120	Nuclei_Number_MAP2	Nuclei	Count
121	Nuclei_Number_MAP2_SNCA	Nuclei	Count
122	Nuclei_Number_SNCA	Nuclei	Count
123	Nuclei_Number_TH	Nuclei	Count
124	Nuclei_Number_TH_SNCA	Nuclei	Count
125	Nuclei_Ratio_Dead	Nuclei	Context
126	Nuclei_Ratio_Living	Nuclei	Context
127	Nuclei_Surface_MeanArea	Nuclei	Shape
